# A rooted phylogeny resolves early bacterial evolution

**DOI:** 10.1101/2020.07.15.205187

**Authors:** Gareth A. Coleman, Adrián A. Davín, Tara Mahendrarajah, Anja Spang, Philip Hugenholtz, Gergely J. Szöllősi, Tom A. Williams

**Author notes:** Contributed equally to this paper (Gareth A. Coleman, Adrián A. Davín).

## Abstract

Bacteria are the most abundant and metabolically diverse cellular lifeforms on Earth. A rooted bacterial phylogeny provides a framework to interpret this diversity and to understand the nature of early life. Inferring the position of the bacterial root is complicated by incomplete taxon sampling and the long branch to the archaeal outgroup. To circumvent these limitations, we model bacterial genome evolution at the level of gene duplication, transfer and loss events, allowing outgroup-free inference of the root^1^. We infer a rooted bacterial tree on which 68% of gene transmission events are vertical. Our analyses reveal a basal split between Terrabacteria and Gracilicutes, which together encompass almost all known bacterial diversity. However, the position of one phylum, Fusobacteriota, could not be resolved in relation to these two major clades. In contrast to recent proposals, our analyses strongly reject a root between the Candidate Phyla Radiation (CPR) and all other Bacteria. Instead, we find that the CPR is a sister lineage to the Chloroflexota within the Terrabacteria. We predict that the last bacterial common ancestor was a free-living flagellated, rod-shaped cell featuring a double membrane with a lipopolysaccharide outer layer, a Type III CRISPR-Cas system, Type IV pili, and the ability to sense and respond via chemotaxis.

---

Rooting deep radiations is among the greatest challenges in phylogenomics, and there is no consensus on the root of the bacterial tree. Based on evidence^2–5^ that the root of the entire tree of life lies between Bacteria and Archaea, early analyses using an archaeal outgroup placed the bacterial root near Aquificales/Thermotogales^6,7^ or Planctomycetes^8^. Alternative approaches, including analyses of gene flows and polarisation of changes in multimeric protein complexes and other complex characters^9^, have instead suggested roots within the monoderm (single-membrane) Bacteria^10^, or between Chloroflexi and all other cellular life^9^. The development of techniques for sequencing microbes directly from environmental samples, without the need for laboratory cultivation, has greatly expanded the genomic representation of natural prokaryotic diversity^11–14^. Recent phylogenomic analyses of that expanded diversity have placed the bacterial root between one of these new groups, the Candidate Phyla Radiation (CPR; also known as Patescibacteria^15,16^) and all other Bacteria^11,16,17^. The CPR comprises lineages that are characterised by small cells and genomes and are suggested to have predominantly symbiotic or parasitic lifestyles, but much remains to be learned about their ecology and physiology^15,17–19^. If correct, the early divergence of CPR has important implications for our understanding of the earliest period of cellular evolution. Taken together with evidence that the root of the archaeal domain lies between the reduced and predominantly host-associated DPANN superphylum and the rest of Archaea^1,20^, the CPR root would imply that streamlined, metabolically minimalist prokaryotes have co-existed with the more familiar, self-sufficient lineages throughout the history of cellular life^19^.

Improved taxon sampling can help to resolve difficult phylogenetic problems^21,22^, and the enormous quantity and diversity of genome data now available presents an unprecedented opportunity to resolve long-standing questions about the origins and diversification of Bacteria. But deep phylogenetic divergences are difficult to resolve, both because the phylogenetic signal for deep relationships is overwritten by new changes through time, and also because the process of sequence evolution is more complex than the best-fitting models currently available. In particular, variation in nucleotide or amino acid composition across the sites of the alignment and the branches of the tree can induce long branch attraction (LBA) artifacts in which deep-branching, fast-evolving, poorly-sampled or compositionally biased lineages group together irrespective of their evolutionary history^23^. These issues are widely appreciated^11^ but are challenging to adequately address, particularly when sequences from thousands of taxa^11,13,14,16,17^ are used to estimate trees of global prokaryotic diversity, which precludes the use of the best available phylogenetic methods.
