## Supplementary Table 1 for "A rooted phylogeny resolves early bacterial evolution"

### Sheet: RootTable
Name	AU	LikelihoodDiff	Nodes
398	0.658	-19.5	n0,n1,n10,n100,n101,n102,n103,n104,n105,n106,n107,n108,n109,n11,n110,n111,n112,n113,n114,n115,n116,n117,n118,n119,n12,n120,n121,n122,n123,n124,n125,n126,n127,n128,n129,n13,n130,n131,n132,n133,n134,n135,n136,n137,n138,n139,n14,n140,n141,n142,n143,n144,n145,n146,n147,n148,n149,n15,n150,n151,n152,n153,n154,n155,n156,n157,n158,n159,n16,n160,n161,n162,n163,n164,n165,n166,n167,n168,n169,n17,n170,n171,n…
528	0.476	19.5	n0,n1,n10,n11,n12,n13,n14,n15,n16,n162,n163,n164,n165,n166,n167,n168,n169,n17,n170,n171,n172,n173,n174,n175,n176,n177,n178,n179,n18,n180,n181,n182,n183,n184,n185,n186,n187,n188,n189,n19,n190,n191,n192,n193,n194,n195,n196,n197,n198,n199,n2,n20,n200,n201,n202,n203,n204,n205,n206,n207,n208,n209,n21,n210,n211,n212,n213,n214,n215,n216,n217,n218,n219,n22,n220,n221,n222,n223,n224,n225,n226,n227,n228,n22…
527	0.336	28.1	n0,n1,n10,n11,n12,n13,n14,n15,n16,n162,n163,n164,n165,n166,n167,n168,n169,n17,n170,n171,n172,n173,n174,n175,n176,n177,n178,n179,n18,n180,n181,n182,n183,n184,n185,n186,n187,n188,n189,n19,n190,n191,n192,n193,n194,n195,n196,n197,n198,n199,n2,n20,n200,n201,n202,n203,n204,n205,n206,n207,n208,n209,n21,n210,n211,n212,n213,n214,n215,n216,n217,n218,n219,n22,n220,n221,n222,n223,n224,n225,n226,n227,n228,n22…
520	0.013	93.7	n0,n1,n10,n11,n12,n13,n14,n15,n157,n158,n159,n16,n160,n161,n162,n163,n164,n165,n166,n167,n168,n169,n17,n170,n171,n172,n173,n174,n175,n176,n177,n178,n179,n18,n180,n181,n182,n183,n184,n185,n186,n187,n188,n189,n19,n190,n191,n192,n193,n194,n195,n196,n197,n198,n199,n2,n20,n200,n201,n202,n203,n204,n205,n206,n207,n208,n209,n21,n210,n211,n212,n213,n214,n215,n216,n217,n218,n219,n22,n220,n221,n222,n223,n22…
517	0.012	136	n0,n1,n10,n11,n12,n13,n14,n15,n157,n158,n159,n16,n160,n161,n162,n163,n164,n165,n166,n167,n168,n169,n17,n170,n171,n172,n173,n174,n175,n176,n177,n178,n179,n18,n180,n181,n182,n183,n184,n185,n186,n187,n188,n189,n19,n190,n191,n192,n193,n194,n195,n196,n197,n198,n199,n2,n20,n200,n201,n202,n203,n204,n205,n206,n207,n208,n209,n21,n210,n211,n212,n213,n214,n215,n216,n217,n218,n219,n22,n220,n221,n222,n223,n22…
504	0.001	146.8	n0,n1,n10,n100,n101,n102,n103,n104,n105,n106,n107,n108,n109,n11,n110,n111,n112,n113,n114,n115,n116,n117,n118,n119,n12,n120,n121,n122,n123,n124,n125,n126,n127,n128,n129,n13,n130,n131,n132,n133,n134,n135,n136,n137,n138,n139,n14,n140,n141,n142,n143,n144,n145,n146,n147,n148,n149,n15,n150,n151,n152,n153,n154,n155,n156,n157,n158,n159,n16,n160,n161,n162,n163,n164,n165,n166,n167,n168,n169,n17,n170,n171,n…
525	0.0002	155.2	n0,n1,n10,n11,n12,n13,n14,n15,n16,n162,n163,n164,n165,n166,n167,n168,n169,n17,n170,n171,n172,n173,n174,n175,n176,n177,n178,n179,n18,n180,n181,n182,n183,n184,n185,n186,n187,n188,n189,n19,n190,n191,n192,n193,n194,n195,n196,n197,n198,n199,n2,n20,n200,n201,n202,n203,n204,n205,n206,n207,n208,n209,n21,n210,n211,n212,n213,n214,n215,n216,n217,n218,n219,n220,n221,n222,n223,n224,n225,n226,n227,n228,n229,n2…
464	0.004	155.8	n0,n1,n10,n100,n101,n102,n103,n104,n105,n106,n107,n108,n109,n11,n110,n111,n112,n113,n114,n115,n116,n117,n118,n119,n12,n120,n121,n122,n123,n124,n125,n126,n127,n128,n129,n13,n130,n131,n132,n133,n134,n135,n136,n137,n138,n139,n14,n140,n141,n142,n143,n144,n145,n146,n147,n148,n149,n15,n150,n151,n152,n153,n154,n155,n156,n16,n162,n163,n164,n165,n166,n167,n168,n169,n17,n170,n171,n172,n173,n174,n175,n176,n…
523	0.002	170.2	n0,n1,n10,n100,n101,n102,n103,n104,n105,n106,n107,n108,n109,n11,n110,n111,n112,n113,n114,n115,n116,n117,n118,n119,n12,n120,n121,n122,n123,n124,n125,n126,n127,n128,n129,n13,n130,n131,n132,n133,n134,n135,n136,n137,n138,n139,n14,n140,n141,n142,n143,n144,n145,n146,n147,n148,n149,n15,n150,n151,n152,n153,n154,n155,n156,n157,n158,n159,n16,n160,n161,n162,n163,n164,n165,n166,n167,n168,n169,n17,n170,n171,n…
524	0.0001	207.7	n0,n1,n10,n11,n12,n13,n14,n15,n16,n162,n163,n164,n165,n166,n167,n168,n169,n17,n170,n171,n172,n173,n174,n175,n176,n177,n178,n179,n18,n180,n181,n182,n183,n184,n185,n186,n187,n188,n189,n19,n190,n191,n192,n193,n194,n195,n196,n197,n198,n199,n2,n20,n200,n201,n202,n203,n204,n205,n206,n207,n208,n209,n21,n210,n211,n212,n213,n214,n215,n216,n217,n218,n219,n220,n221,n222,n223,n224,n225,n226,n227,n228,n229,n2…
437	6e-65	253.6	n0,n1,n10,n100,n101,n102,n103,n104,n105,n106,n107,n108,n109,n11,n110,n111,n112,n113,n114,n115,n116,n117,n118,n119,n12,n120,n121,n122,n123,n124,n125,n126,n127,n128,n129,n13,n130,n131,n132,n133,n134,n135,n136,n137,n138,n139,n14,n140,n141,n142,n143,n144,n145,n146,n147,n148,n149,n15,n150,n151,n152,n153,n154,n155,n156,n157,n158,n159,n16,n160,n161,n162,n163,n164,n165,n166,n167,n168,n169,n17,n170,n171,n…
439	7e-32	267.2	n0,n1,n10,n100,n101,n102,n103,n104,n105,n106,n107,n108,n109,n11,n110,n111,n112,n113,n114,n115,n116,n117,n118,n119,n12,n120,n121,n122,n123,n124,n125,n126,n127,n128,n129,n13,n130,n131,n132,n133,n134,n135,n136,n137,n138,n139,n14,n140,n141,n142,n143,n144,n145,n146,n147,n148,n149,n15,n150,n151,n152,n153,n154,n155,n156,n157,n158,n159,n16,n160,n161,n162,n163,n164,n165,n166,n167,n168,n169,n17,n170,n171,n…
521	4e-06	281.9	n0,n1,n10,n100,n101,n102,n103,n104,n105,n106,n107,n108,n109,n11,n110,n111,n112,n113,n114,n115,n116,n117,n118,n119,n12,n120,n121,n122,n123,n124,n125,n126,n127,n128,n129,n13,n130,n131,n132,n133,n134,n135,n136,n137,n138,n139,n14,n140,n141,n142,n143,n144,n145,n146,n147,n148,n149,n15,n150,n151,n152,n153,n154,n155,n156,n157,n158,n159,n16,n160,n161,n162,n163,n164,n165,n166,n167,n168,n169,n17,n170,n171,n…
514	4e-06	296.8	n0,n1,n10,n100,n101,n102,n103,n104,n105,n106,n107,n108,n109,n11,n110,n111,n112,n113,n12,n13,n14,n15,n157,n158,n159,n16,n160,n161,n162,n163,n164,n165,n166,n167,n168,n169,n17,n170,n171,n172,n173,n174,n175,n176,n177,n178,n179,n18,n180,n181,n182,n183,n184,n185,n186,n187,n188,n189,n19,n190,n191,n192,n193,n194,n195,n196,n197,n198,n199,n2,n20,n200,n201,n202,n203,n204,n205,n206,n207,n208,n209,n21,n210,n2…
518	0.001	306	n0,n1,n10,n11,n12,n13,n14,n15,n16,n162,n163,n164,n165,n166,n167,n168,n169,n17,n170,n171,n172,n173,n174,n175,n176,n177,n178,n179,n18,n180,n181,n182,n183,n184,n185,n186,n187,n188,n19,n2,n20,n21,n256,n257,n258,n3,n4,n5,n6,n7,n8,n9;;;n100,n101,n102,n103,n104,n105,n106,n107,n108,n109,n110,n111,n112,n113,n114,n115,n116,n117,n118,n119,n120,n121,n122,n123,n124,n125,n126,n127,n128,n129,n130,n131,n132,n133…
481	1e-07	306.2	n0,n1,n10,n11,n114,n115,n116,n117,n118,n119,n12,n120,n121,n122,n123,n124,n125,n126,n127,n128,n129,n13,n130,n131,n132,n133,n134,n135,n136,n137,n138,n139,n14,n140,n141,n142,n143,n144,n145,n146,n147,n148,n149,n15,n150,n151,n152,n153,n154,n155,n156,n157,n158,n159,n16,n160,n161,n162,n163,n164,n165,n166,n167,n168,n169,n17,n170,n171,n172,n173,n174,n175,n176,n177,n178,n179,n18,n180,n181,n182,n183,n184,n1…
513	9e-05	317.3	n0,n1,n10,n11,n114,n115,n116,n117,n118,n119,n12,n120,n121,n122,n123,n124,n125,n126,n127,n128,n129,n13,n130,n131,n132,n133,n134,n135,n136,n137,n138,n139,n14,n140,n141,n142,n143,n144,n145,n146,n147,n148,n149,n15,n150,n151,n152,n153,n154,n155,n156,n157,n158,n159,n16,n160,n161,n162,n163,n164,n165,n166,n167,n168,n169,n17,n170,n171,n172,n173,n174,n175,n176,n177,n178,n179,n18,n180,n181,n182,n183,n184,n1…
510	0.003	318.8	n0,n1,n10,n100,n101,n102,n103,n104,n105,n106,n107,n108,n109,n11,n110,n111,n112,n113,n114,n115,n116,n117,n118,n119,n12,n120,n121,n122,n123,n124,n125,n126,n13,n14,n15,n157,n158,n159,n16,n160,n161,n162,n163,n164,n165,n166,n167,n168,n169,n17,n170,n171,n172,n173,n174,n175,n176,n177,n178,n179,n18,n180,n181,n182,n183,n184,n185,n186,n187,n188,n189,n19,n190,n191,n192,n193,n194,n195,n196,n197,n198,n199,n2,…
496	0.0002	327.6	n0,n1,n10,n100,n101,n102,n103,n104,n105,n106,n107,n108,n109,n11,n110,n111,n112,n113,n114,n115,n116,n117,n118,n119,n12,n120,n121,n122,n123,n124,n125,n126,n13,n14,n144,n145,n146,n147,n148,n149,n15,n150,n151,n152,n153,n154,n155,n156,n157,n158,n159,n16,n160,n161,n162,n163,n164,n165,n166,n167,n168,n169,n17,n170,n171,n172,n173,n174,n175,n176,n177,n178,n179,n18,n180,n181,n182,n183,n184,n185,n186,n187,n1…
417	0.001	334.7	n0,n1,n10,n100,n101,n102,n103,n104,n105,n106,n107,n108,n109,n11,n110,n111,n112,n113,n114,n115,n116,n117,n118,n119,n12,n120,n121,n122,n123,n124,n125,n126,n127,n128,n129,n13,n130,n131,n132,n133,n134,n135,n136,n137,n138,n139,n14,n140,n141,n142,n143,n144,n145,n146,n147,n148,n149,n15,n150,n151,n152,n153,n154,n155,n156,n157,n16,n162,n163,n164,n165,n166,n167,n168,n169,n17,n170,n171,n172,n173,n174,n175,n…
509	1e-33	391.2	n0,n1,n10,n100,n101,n102,n103,n104,n105,n106,n107,n108,n109,n11,n110,n111,n112,n113,n114,n115,n116,n117,n118,n119,n12,n120,n121,n122,n123,n124,n125,n126,n127,n128,n129,n13,n130,n131,n132,n133,n134,n135,n136,n137,n138,n139,n14,n140,n141,n142,n143,n144,n145,n146,n147,n148,n149,n15,n150,n151,n152,n153,n154,n155,n156,n157,n158,n159,n16,n160,n161,n162,n163,n164,n165,n166,n167,n168,n169,n17,n170,n171,n…
456	9e-51	408.9	n0,n1,n10,n100,n101,n102,n103,n104,n105,n106,n107,n108,n109,n11,n110,n111,n112,n113,n114,n115,n116,n117,n118,n119,n12,n120,n121,n122,n123,n124,n125,n126,n127,n128,n129,n13,n130,n131,n132,n133,n134,n135,n136,n137,n138,n139,n14,n140,n141,n142,n143,n144,n145,n146,n147,n148,n149,n15,n150,n151,n152,n153,n154,n155,n156,n157,n158,n159,n16,n160,n161,n162,n163,n164,n165,n166,n167,n168,n169,n17,n170,n171,n…
495	4e-05	454.9	n0,n1,n10,n100,n101,n102,n103,n104,n105,n106,n107,n108,n109,n11,n110,n111,n112,n113,n114,n115,n116,n117,n118,n119,n12,n120,n121,n122,n123,n124,n125,n126,n127,n128,n129,n13,n130,n131,n132,n133,n134,n135,n136,n137,n138,n139,n14,n140,n141,n142,n143,n144,n145,n146,n147,n148,n149,n15,n150,n151,n152,n153,n154,n155,n156,n157,n158,n159,n16,n160,n161,n162,n163,n164,n165,n166,n167,n168,n169,n17,n170,n171,n…
515	0.001	455.9	n0,n1,n10,n100,n101,n102,n103,n104,n105,n106,n107,n108,n109,n11,n110,n111,n112,n113,n114,n115,n116,n117,n118,n119,n12,n120,n121,n122,n123,n124,n125,n126,n127,n128,n129,n13,n130,n131,n132,n133,n134,n135,n136,n137,n138,n139,n14,n140,n141,n142,n143,n144,n145,n146,n147,n148,n149,n15,n150,n151,n152,n153,n154,n155,n156,n157,n158,n159,n16,n160,n161,n17,n18,n189,n19,n190,n191,n192,n193,n194,n195,n196,n19…
492	0.005	501.9	n0,n1,n10,n11,n12,n13,n14,n15,n16,n17,n18,n19,n2,n20,n21,n256,n257,n258,n3,n4,n5,n6,n7,n8,n9;;;n100,n101,n102,n103,n104,n105,n106,n107,n108,n109,n110,n111,n112,n113,n114,n115,n116,n117,n118,n119,n120,n121,n122,n123,n124,n125,n126,n127,n128,n129,n130,n131,n132,n133,n134,n135,n136,n137,n138,n139,n140,n141,n142,n143,n144,n145,n146,n147,n148,n149,n150,n151,n152,n153,n154,n155,n156,n157,n158,n159,n160…
482	4e-14	509.3	n0,n1,n10,n100,n101,n102,n103,n104,n105,n106,n107,n108,n109,n11,n110,n111,n112,n113,n12,n127,n128,n129,n13,n130,n131,n132,n133,n134,n135,n136,n137,n138,n139,n14,n140,n141,n142,n143,n144,n145,n146,n147,n148,n149,n15,n150,n151,n152,n153,n154,n155,n156,n157,n158,n159,n16,n160,n161,n162,n163,n164,n165,n166,n167,n168,n169,n17,n170,n171,n172,n173,n174,n175,n176,n177,n178,n179,n18,n180,n181,n182,n183,n1…
469	8e-07	589.8	n0,n1,n10,n100,n101,n102,n103,n104,n105,n106,n107,n108,n109,n11,n110,n111,n112,n113,n114,n115,n116,n117,n118,n119,n12,n120,n121,n122,n123,n124,n125,n126,n127,n128,n129,n13,n130,n131,n132,n133,n134,n135,n136,n137,n138,n139,n14,n140,n141,n142,n143,n144,n145,n146,n147,n148,n149,n15,n150,n151,n152,n153,n154,n155,n156,n157,n158,n159,n16,n160,n161,n162,n163,n164,n165,n166,n167,n168,n169,n17,n170,n171,n…
519	9e-54	592	n0,n1,n10,n100,n101,n102,n103,n104,n105,n106,n107,n108,n109,n11,n110,n111,n112,n113,n114,n115,n116,n117,n118,n119,n12,n120,n121,n122,n123,n124,n125,n126,n127,n128,n129,n13,n130,n131,n132,n133,n134,n135,n136,n137,n138,n139,n14,n140,n141,n142,n143,n144,n145,n146,n147,n148,n149,n15,n150,n151,n152,n153,n154,n155,n156,n157,n158,n159,n16,n160,n161,n162,n163,n164,n165,n166,n167,n168,n169,n17,n170,n171,n…
505	0.002	592.7	n0,n1,n10,n100,n101,n102,n103,n104,n105,n106,n107,n108,n109,n11,n110,n111,n112,n113,n114,n115,n116,n117,n118,n119,n12,n120,n121,n122,n123,n124,n125,n126,n127,n128,n129,n13,n130,n131,n132,n133,n134,n135,n136,n137,n138,n139,n14,n140,n141,n142,n143,n15,n157,n158,n159,n16,n160,n161,n162,n163,n164,n165,n166,n167,n168,n169,n17,n170,n171,n172,n173,n174,n175,n176,n177,n178,n179,n18,n180,n181,n182,n183,n1…
360	0.002	610.6	n0,n1,n10,n100,n101,n102,n103,n104,n105,n106,n107,n108,n109,n11,n110,n111,n112,n113,n114,n115,n116,n117,n118,n119,n12,n120,n121,n122,n123,n124,n125,n126,n127,n128,n129,n13,n130,n131,n132,n133,n134,n135,n136,n137,n138,n139,n14,n140,n141,n142,n143,n144,n145,n146,n147,n148,n149,n15,n150,n151,n152,n153,n154,n155,n156,n157,n158,n159,n16,n160,n161,n162,n163,n164,n165,n166,n167,n168,n169,n17,n170,n171,n…
301	1e-39	612.5	n0,n1,n10,n100,n101,n102,n103,n104,n105,n106,n107,n108,n109,n11,n110,n111,n112,n113,n114,n115,n116,n117,n118,n119,n12,n120,n121,n122,n123,n124,n125,n126,n127,n128,n129,n13,n130,n131,n132,n133,n134,n135,n136,n137,n138,n139,n14,n140,n141,n142,n143,n144,n145,n146,n147,n148,n149,n15,n150,n151,n152,n153,n154,n155,n156,n157,n158,n159,n16,n162,n163,n164,n165,n166,n167,n168,n169,n17,n170,n171,n172,n173,n…
299	3e-47	663.7	n0,n1,n10,n100,n101,n102,n103,n104,n105,n106,n107,n108,n109,n11,n110,n111,n112,n113,n114,n115,n116,n117,n118,n119,n12,n120,n121,n122,n123,n124,n125,n126,n127,n128,n129,n13,n130,n131,n132,n133,n134,n135,n136,n137,n138,n139,n14,n140,n141,n142,n143,n144,n145,n146,n147,n148,n149,n15,n150,n151,n152,n153,n154,n155,n156,n157,n16,n160,n161,n162,n163,n164,n165,n166,n167,n168,n169,n17,n170,n171,n172,n173,n…
475	2e-05	670.2	n0,n1,n10,n11,n12,n13,n14,n15,n16,n17,n18,n19,n2,n20,n21,n3,n4,n5,n6,n7,n8,n9;;;n100,n101,n102,n103,n104,n105,n106,n107,n108,n109,n110,n111,n112,n113,n114,n115,n116,n117,n118,n119,n120,n121,n122,n123,n124,n125,n126,n127,n128,n129,n130,n131,n132,n133,n134,n135,n136,n137,n138,n139,n140,n141,n142,n143,n144,n145,n146,n147,n148,n149,n150,n151,n152,n153,n154,n155,n156,n157,n158,n159,n160,n161,n162,n163…
276	0.001	670.8	n0,n1,n10,n100,n101,n102,n103,n104,n105,n106,n107,n108,n109,n11,n110,n111,n112,n113,n117,n118,n119,n12,n120,n121,n122,n123,n124,n125,n126,n127,n128,n129,n13,n130,n131,n132,n133,n134,n135,n136,n137,n138,n139,n14,n140,n141,n142,n143,n144,n145,n146,n147,n148,n149,n15,n150,n151,n152,n153,n154,n155,n156,n157,n158,n159,n16,n160,n161,n162,n163,n164,n165,n166,n167,n168,n169,n17,n170,n171,n172,n173,n174,n…
459	6e-06	787.9	n0,n1,n10,n100,n101,n102,n103,n104,n105,n106,n107,n108,n109,n11,n110,n111,n112,n113,n114,n115,n116,n12,n127,n128,n129,n13,n130,n131,n132,n133,n134,n135,n136,n137,n138,n139,n14,n140,n141,n142,n143,n144,n145,n146,n147,n148,n149,n15,n150,n151,n152,n153,n154,n155,n156,n157,n158,n159,n16,n160,n161,n162,n163,n164,n165,n166,n167,n168,n169,n17,n170,n171,n172,n173,n174,n175,n176,n177,n178,n179,n18,n180,n1…
419	6e-05	804	n0,n1,n10,n100,n101,n102,n103,n104,n105,n106,n107,n108,n109,n11,n110,n111,n112,n113,n114,n115,n116,n117,n118,n119,n12,n120,n121,n122,n123,n124,n125,n126,n127,n128,n129,n13,n130,n131,n132,n133,n134,n135,n136,n137,n138,n139,n14,n140,n141,n142,n143,n144,n145,n146,n147,n148,n149,n15,n150,n151,n152,n153,n154,n155,n156,n157,n158,n159,n16,n160,n161,n162,n163,n164,n165,n168,n169,n17,n170,n171,n172,n173,n…
305	1e-07	834.6	n0,n1,n10,n100,n101,n102,n103,n104,n105,n106,n107,n108,n109,n11,n110,n111,n112,n113,n114,n115,n116,n117,n118,n119,n12,n120,n121,n122,n123,n124,n125,n126,n127,n128,n129,n13,n130,n131,n132,n133,n134,n135,n136,n137,n138,n139,n14,n140,n141,n142,n143,n144,n145,n146,n147,n148,n149,n15,n150,n151,n152,n153,n154,n155,n156,n157,n158,n159,n16,n160,n161,n162,n163,n164,n165,n168,n169,n17,n170,n171,n172,n173,n…
507	7e-55	837.9	n0,n1,n10,n100,n101,n102,n103,n104,n105,n106,n107,n108,n109,n11,n110,n111,n112,n113,n114,n115,n116,n117,n118,n119,n12,n120,n121,n122,n123,n124,n125,n126,n127,n128,n129,n13,n130,n131,n132,n133,n134,n135,n136,n137,n138,n139,n14,n140,n141,n142,n143,n144,n145,n146,n147,n148,n149,n15,n150,n151,n152,n153,n154,n155,n156,n157,n158,n159,n16,n160,n161,n162,n163,n164,n165,n166,n167,n168,n169,n17,n170,n171,n…
511	0.007	838	n0,n1,n10,n100,n101,n102,n103,n104,n105,n106,n107,n108,n109,n11,n110,n111,n112,n113,n114,n115,n116,n117,n118,n119,n12,n120,n121,n122,n123,n124,n125,n126,n127,n128,n129,n13,n130,n131,n132,n133,n134,n135,n136,n137,n138,n139,n14,n140,n141,n142,n143,n144,n145,n146,n147,n148,n149,n15,n150,n151,n152,n153,n154,n155,n156,n157,n158,n159,n16,n160,n161,n166,n167,n17,n18,n186,n187,n188,n189,n19,n190,n191,n19…
516	5e-64	866.1	n0,n1,n10,n100,n101,n102,n103,n104,n105,n106,n107,n108,n109,n11,n110,n111,n112,n113,n114,n115,n116,n117,n118,n119,n12,n120,n121,n122,n123,n124,n125,n126,n127,n128,n129,n13,n130,n131,n132,n133,n134,n135,n136,n137,n138,n139,n14,n140,n141,n142,n143,n144,n145,n146,n147,n148,n149,n15,n150,n151,n152,n153,n154,n155,n156,n157,n158,n159,n16,n160,n161,n162,n163,n164,n165,n166,n167,n168,n169,n17,n170,n171,n…
446	2e-09	911.7	n0,n1,n2,n3,n4,n5,n6,n7;;;n10,n100,n101,n102,n103,n104,n105,n106,n107,n108,n109,n11,n110,n111,n112,n113,n114,n115,n116,n117,n118,n119,n12,n120,n121,n122,n123,n124,n125,n126,n127,n128,n129,n13,n130,n131,n132,n133,n134,n135,n136,n137,n138,n139,n14,n140,n141,n142,n143,n144,n145,n146,n147,n148,n149,n15,n150,n151,n152,n153,n154,n155,n156,n157,n158,n159,n16,n160,n161,n162,n163,n164,n165,n166,n167,n168,…
317	1e-98	913	n0,n1,n10,n100,n101,n102,n103,n104,n105,n106,n107,n108,n109,n11,n110,n111,n112,n113,n114,n115,n116,n117,n118,n119,n12,n120,n121,n122,n123,n124,n125,n126,n127,n128,n129,n13,n130,n131,n132,n133,n134,n135,n136,n137,n138,n139,n14,n140,n141,n142,n143,n144,n145,n146,n147,n148,n149,n15,n150,n151,n152,n153,n154,n155,n156,n157,n158,n159,n16,n160,n161,n162,n163,n164,n165,n166,n167,n168,n169,n17,n170,n171,n…
468	2e-26	939.8	n0,n1,n100,n101,n102,n103,n104,n105,n106,n107,n108,n109,n110,n111,n112,n113,n114,n115,n116,n117,n118,n119,n120,n121,n122,n123,n124,n125,n126,n127,n128,n129,n130,n131,n132,n133,n134,n135,n136,n137,n138,n139,n140,n141,n142,n143,n144,n145,n146,n147,n148,n149,n150,n151,n152,n153,n154,n155,n156,n157,n158,n159,n160,n161,n162,n163,n164,n165,n166,n167,n168,n169,n170,n171,n172,n173,n174,n175,n176,n177,n17…
304	8e-19	993	n0,n1,n10,n100,n101,n102,n103,n104,n105,n106,n107,n108,n109,n11,n110,n111,n112,n113,n114,n115,n116,n117,n118,n119,n12,n120,n121,n122,n123,n124,n125,n126,n127,n128,n129,n13,n130,n131,n132,n133,n134,n135,n136,n137,n138,n139,n14,n140,n141,n142,n143,n144,n145,n146,n147,n148,n149,n15,n150,n151,n152,n153,n154,n155,n156,n157,n158,n159,n16,n160,n161,n166,n167,n168,n169,n17,n170,n171,n172,n173,n174,n175,n…
297	3e-64	1041.5	n0,n1,n10,n100,n101,n102,n103,n104,n105,n106,n107,n108,n109,n11,n110,n111,n112,n113,n114,n115,n116,n117,n118,n119,n12,n120,n121,n122,n123,n124,n125,n126,n127,n128,n129,n13,n130,n131,n132,n133,n134,n135,n136,n137,n138,n139,n14,n140,n141,n142,n143,n144,n145,n146,n147,n148,n149,n15,n150,n151,n152,n155,n156,n157,n158,n159,n16,n160,n161,n162,n163,n164,n165,n166,n167,n168,n169,n17,n170,n171,n172,n173,n…
429	3e-06	1048.9	n0,n1,n10,n100,n101,n102,n103,n104,n105,n106,n107,n108,n109,n11,n110,n111,n112,n113,n114,n115,n116,n117,n118,n119,n12,n120,n121,n122,n123,n124,n125,n126,n127,n128,n129,n13,n130,n131,n132,n133,n134,n135,n136,n137,n138,n139,n14,n140,n141,n142,n143,n144,n145,n146,n147,n148,n149,n15,n150,n151,n152,n153,n154,n155,n156,n157,n158,n159,n16,n160,n161,n162,n163,n164,n165,n166,n167,n168,n169,n17,n170,n171,n…
506	0.002	1058	n0,n1,n10,n100,n101,n102,n103,n104,n105,n106,n107,n108,n109,n11,n110,n111,n112,n113,n114,n115,n116,n117,n118,n119,n12,n120,n121,n122,n123,n124,n125,n126,n127,n128,n129,n13,n130,n131,n132,n133,n134,n135,n136,n137,n138,n139,n14,n140,n141,n142,n143,n144,n145,n146,n147,n148,n149,n15,n150,n151,n152,n153,n154,n155,n156,n157,n158,n159,n16,n160,n161,n162,n163,n164,n165,n166,n167,n17,n18,n186,n187,n188,n1…
434	8e-87	1062.3	n0,n1,n10,n100,n101,n102,n103,n104,n105,n106,n107,n108,n109,n11,n110,n111,n112,n113,n114,n115,n116,n117,n118,n119,n12,n120,n121,n122,n123,n124,n125,n126,n127,n128,n129,n13,n130,n131,n132,n133,n134,n135,n136,n137,n138,n139,n14,n140,n141,n142,n143,n144,n145,n146,n147,n148,n149,n15,n150,n151,n152,n153,n154,n155,n156,n157,n158,n159,n16,n160,n161,n162,n163,n164,n165,n166,n167,n168,n169,n17,n170,n171,n…
512	4e-46	1113.5	n0,n1,n10,n100,n101,n102,n103,n104,n105,n106,n107,n108,n109,n11,n110,n111,n112,n113,n114,n115,n116,n117,n118,n119,n12,n120,n121,n122,n123,n124,n125,n126,n127,n128,n129,n13,n130,n131,n132,n133,n134,n135,n136,n137,n138,n139,n14,n140,n141,n142,n143,n144,n145,n146,n147,n148,n149,n15,n150,n151,n152,n153,n154,n155,n156,n157,n158,n159,n16,n160,n161,n162,n163,n164,n165,n166,n167,n168,n169,n17,n170,n171,n…
428	7e-110	1120	n0,n1,n10,n100,n101,n102,n103,n104,n105,n106,n107,n108,n109,n11,n110,n111,n112,n113,n114,n115,n116,n117,n118,n119,n12,n120,n121,n122,n123,n124,n125,n126,n127,n128,n129,n13,n130,n131,n132,n133,n134,n135,n136,n137,n138,n139,n14,n140,n141,n142,n143,n144,n145,n146,n147,n148,n149,n15,n150,n151,n152,n153,n154,n155,n156,n157,n158,n159,n16,n160,n161,n162,n163,n164,n165,n166,n167,n168,n169,n17,n170,n171,n…
497	1e-41	1120.3	n0,n1,n10,n100,n101,n102,n103,n104,n105,n106,n107,n108,n109,n11,n110,n111,n112,n113,n114,n115,n116,n117,n118,n119,n12,n120,n121,n122,n123,n124,n125,n126,n127,n128,n129,n13,n130,n131,n132,n133,n134,n135,n136,n137,n138,n139,n14,n140,n141,n142,n143,n15,n153,n154,n157,n158,n159,n16,n160,n161,n162,n163,n164,n165,n166,n167,n168,n169,n17,n170,n171,n172,n173,n174,n175,n176,n177,n178,n179,n18,n180,n181,n1…
334	1e-05	1165	n0,n1,n10,n100,n101,n102,n103,n104,n105,n106,n107,n108,n109,n11,n110,n111,n112,n113,n114,n115,n116,n117,n118,n119,n12,n120,n121,n122,n123,n124,n125,n126,n127,n128,n129,n13,n130,n131,n132,n133,n134,n135,n136,n137,n138,n139,n14,n140,n141,n142,n143,n144,n145,n146,n147,n148,n149,n15,n150,n151,n152,n153,n154,n155,n156,n157,n158,n159,n16,n160,n161,n162,n163,n164,n165,n166,n167,n168,n169,n17,n170,n171,n…
508	3e-46	1336.4	n0,n1,n10,n100,n101,n102,n103,n104,n105,n106,n107,n108,n109,n11,n110,n111,n112,n113,n114,n115,n116,n117,n118,n119,n12,n120,n121,n122,n123,n124,n125,n126,n127,n128,n129,n13,n130,n131,n132,n133,n134,n135,n136,n137,n138,n139,n14,n140,n141,n142,n143,n144,n145,n146,n147,n148,n149,n15,n150,n151,n152,n153,n154,n155,n156,n157,n158,n159,n16,n160,n161,n162,n163,n164,n165,n166,n167,n168,n169,n17,n170,n171,n…
501	1e-75	1351.8	n0,n1,n10,n100,n101,n102,n103,n104,n105,n106,n107,n108,n109,n11,n110,n111,n112,n113,n114,n115,n116,n117,n118,n119,n12,n120,n121,n122,n123,n124,n125,n126,n127,n128,n129,n13,n130,n131,n132,n133,n134,n135,n136,n137,n138,n139,n14,n140,n141,n142,n143,n144,n145,n146,n147,n148,n149,n15,n150,n151,n152,n153,n154,n155,n156,n157,n158,n159,n16,n160,n161,n162,n163,n164,n165,n166,n167,n168,n169,n17,n170,n171,n…
332	5e-05	1381.8	n0,n1,n10,n100,n101,n102,n103,n104,n105,n106,n107,n108,n109,n11,n110,n111,n112,n113,n114,n115,n116,n117,n118,n119,n12,n120,n121,n122,n123,n124,n125,n126,n127,n128,n129,n13,n130,n131,n132,n133,n134,n135,n136,n137,n138,n139,n14,n140,n141,n142,n143,n144,n145,n146,n147,n148,n149,n15,n150,n151,n152,n153,n154,n155,n156,n157,n158,n159,n16,n160,n161,n162,n163,n164,n165,n166,n167,n168,n169,n17,n170,n171,n…
498	3e-05	1384.3	n0,n1,n10,n100,n101,n102,n103,n104,n105,n106,n107,n108,n109,n11,n110,n111,n112,n113,n114,n115,n116,n117,n118,n119,n12,n120,n121,n122,n123,n124,n125,n126,n127,n128,n129,n13,n130,n131,n132,n133,n134,n135,n136,n137,n138,n139,n14,n140,n141,n142,n143,n144,n145,n146,n147,n148,n149,n15,n150,n151,n152,n153,n154,n155,n156,n157,n158,n159,n16,n160,n161,n162,n163,n164,n165,n166,n167,n168,n169,n17,n170,n171,n…
420	4e-05	1391.4	n0,n1,n10,n100,n101,n102,n103,n104,n105,n106,n107,n108,n109,n11,n110,n111,n112,n113,n114,n115,n116,n117,n118,n119,n12,n120,n121,n122,n123,n124,n125,n126,n127,n128,n129,n13,n130,n131,n132,n133,n134,n135,n136,n137,n138,n139,n14,n140,n141,n142,n143,n144,n145,n146,n147,n148,n149,n15,n150,n151,n152,n153,n154,n155,n156,n157,n158,n159,n16,n160,n161,n162,n163,n164,n165,n166,n167,n17,n173,n174,n175,n176,n…
500	1e-49	1493.8	n0,n1,n10,n100,n101,n102,n103,n104,n105,n106,n107,n108,n109,n11,n110,n111,n112,n113,n114,n115,n116,n117,n118,n119,n12,n120,n121,n122,n123,n124,n125,n126,n127,n128,n129,n13,n130,n131,n132,n133,n134,n135,n136,n137,n138,n139,n14,n140,n141,n142,n143,n144,n145,n146,n147,n148,n149,n15,n150,n151,n152,n153,n154,n155,n156,n157,n158,n159,n16,n160,n161,n162,n163,n164,n165,n166,n167,n168,n169,n17,n170,n171,n…
436	1e-61	1522.7	n0,n1,n10,n100,n101,n102,n103,n104,n105,n106,n107,n108,n109,n11,n110,n111,n112,n113,n114,n115,n116,n117,n118,n119,n12,n120,n121,n122,n123,n124,n125,n126,n127,n128,n129,n13,n130,n131,n132,n133,n134,n135,n136,n137,n138,n139,n14,n140,n141,n142,n143,n144,n145,n146,n147,n148,n149,n15,n150,n151,n152,n153,n154,n155,n156,n157,n158,n159,n16,n160,n161,n162,n163,n164,n165,n166,n167,n168,n169,n17,n170,n171,n…
488	5e-09	1704.6	n0,n1,n10,n100,n101,n102,n103,n104,n105,n106,n107,n108,n109,n11,n110,n111,n112,n113,n114,n115,n116,n117,n118,n119,n12,n120,n121,n122,n123,n124,n125,n126,n127,n128,n129,n13,n130,n131,n132,n133,n134,n135,n136,n137,n138,n139,n14,n140,n141,n142,n143,n144,n145,n146,n147,n148,n149,n15,n150,n151,n152,n153,n154,n155,n156,n157,n158,n159,n16,n160,n161,n162,n163,n164,n165,n166,n167,n168,n169,n17,n170,n171,n…
347	2e-59	1712.9	n0,n1,n10,n100,n101,n102,n103,n104,n105,n106,n107,n108,n109,n11,n110,n111,n112,n113,n114,n115,n116,n117,n118,n119,n12,n120,n121,n122,n123,n124,n125,n126,n127,n128,n129,n13,n130,n131,n132,n133,n134,n135,n136,n137,n138,n139,n14,n140,n141,n142,n143,n144,n145,n146,n147,n148,n149,n15,n150,n151,n152,n153,n154,n155,n156,n157,n158,n159,n16,n160,n161,n162,n163,n164,n165,n166,n167,n168,n169,n17,n170,n171,n…
489	1e-38	1721.3	n0,n1,n10,n100,n101,n102,n103,n104,n105,n106,n107,n108,n109,n11,n110,n111,n112,n113,n114,n115,n116,n117,n118,n119,n12,n120,n121,n122,n123,n124,n125,n126,n127,n128,n129,n13,n130,n131,n132,n133,n134,n135,n136,n137,n138,n139,n14,n140,n141,n142,n143,n144,n145,n146,n147,n148,n149,n15,n150,n151,n152,n153,n154,n155,n156,n157,n158,n159,n16,n160,n161,n162,n163,n164,n165,n166,n167,n168,n169,n17,n170,n171,n…
